# Pepper RNA variants reveal decoupling of HBC530 binding thermodynamics and fluorescence activation

**DOI:** 10.1101/2025.06.24.660466

**Authors:** Emmanuel K. Aidoo, Vishakha Jayasekera, Nkosinathi T. Dlamini, Patrick H. Dussault, Catherine D. Eichhorn

## Abstract

Fluorogenic RNA aptamers have emerged as powerful tools for live-cell imaging and synthetic biology applications due to their ability to activate fluorescence upon ligand binding. However, the sequence-structure-function relationships governing ligand recognition and fluorescence activation remain poorly understood, limiting rational aptamer design. The Pepper aptamer binds HBC530 with nanomolar affinity in a magnesium-dependent manner, producing bright fluorescence suitable for cellular applications. Here, we generated a library of 53 Pepper variants containing substitutions, insertions, and/or deletions to quantitatively evaluate the contributions of individual nucleotides to HBC530 binding affinity, magnesium binding affinity, and fluorescence intensity. Our results reveal that the correlation between HBC530 binding affinity and fluorescence intensity is only modest. We identify several variants with binding affinities similar to wild-type Pepper but dramatically reduced fluorescence, indicating that ligand recognition and fluorescence intensity are decoupled. Further, we find that distal structural elements significantly influence both binding thermodynamics and fluorescence intensity. Confirming the critical role of divalent cations in Pepper-HBC530 recognition, we observe a strong correlation between HBC530 and magnesium binding thermodynamics. These findings provide quantitative insights into the molecular mechanisms underlying fluorescence activation, toward developing a framework for the rational design of the next generation of fluorogenic RNA aptamers with enhanced performance.

**KEY POINTS:**

- The HBC530 binding affinities of 53 Pepper RNA variants are only moderately correlated with fluorescence intensity
- Structural elements distal to the HBC530 binding pocket influence both binding affinity and fluorescence
- The binding affinities of Pepper RNA to HBC530 and Mg^2+^ are highly correlated, and Mg^2+^ stoichiometry is correlated with binding thermodynamics and fluorescence intensity
