## Supplementary Document 2 for "Pepper RNA variants reveal decoupling of HBC530 binding thermodynamics and fluorescence activation"

### Sheet: HBC530 Binding Data
Construct Name	HBC530 KD (nM)	HBC530 N (sites)	HBC530 FImax (AU, 1x105)	ΔG HBC530 (kcal/mol)	ΔΔG HBC530 (kcal/mol)	HBC530 Fold Change (vs WT)	HBC530 Relative FImax (%)
WT	38.8 ± 0.75	1.1 ± 0.06	6.507 ± 0.06	-10.04 ± 0.011	0.0000 ± 0.016	1 ± 0.019	100 ± 0.92
ΔC10	1788 ± 4.5	1 ± 0.1	0.1158 ± 0.02	-7.788 ± 0.0015	2.254 ± 0.011	46.07 ± 0.12	1.78 ± 0.3
U17A	37.5 ± 2.5	0.95 ± 0.05	0.08607 ± 0.0071	-10.06 ± 0.039	-0.0201 ± 0.041	0.9665 ± 0.064	1.323 ± 0.11
U17G-G40A	205.2 ± 6.5	1.4 ± 0.2	0.5344 ± 0.074	-9.062 ± 0.019	0.9802 ± 0.022	5.29 ± 0.17	8.213 ± 1.1
ΔU17-ΔG40	ND	ND	ND	ND	ND	ND	ND
U17.1U/G18A/G39U	1339 ± 32	1.4 ± 0.7	0.31 ± 0.0012	-7.958 ± 0.014	2.084 ± 0.018	34.51 ± 0.82	4.764 ± 0.018
U17C-G40A/G18A	ND	ND	ND	ND	ND	ND	ND
G18U	ND	ND	ND	ND	ND	ND	ND
U19C	294.5 ± 3.5	1.2 ± 0.0	0.4551 ± 0.031	-8.849 ± 0.007	1.193 ± 0.013	7.59 ± 0.09	6.994 ± 0.47
U19G	495 ± 4	1.2 ± 0.05	1.737 ± 0.024	-8.543 ± 0.0048	1.498 ± 0.012	12.76 ± 0.1	26.69 ± 0.37
U19A/U38A	71.5 ± 3.5	1 ± 0.0	0.07346 ± 0.0035	-9.682 ± 0.029	0.3597 ± 0.031	1.843 ± 0.09	1.129 ± 0.054
U19A/U38C	122.5 ± 7.5	1.1 ± 0.05	0.4988 ± 0.048	-9.365 ± 0.036	0.6765 ± 0.038	3.157 ± 0.19	7.665 ± 0.74
U38A/G40A	ND	ND	ND	ND	ND	ND	ND
G39.1G	ND	ND	ND	ND	ND	ND	ND
G39C	ND	ND	ND	ND	ND	ND	ND
G39U	572 ± 2.8	1.2 ± 0.09	0.05357 ± 0.017	-8.459 ± 0.0029	1.583 ± 0.012	14.74 ± 0.073	0.8233 ± 0.26
C20G/C37G	140 ± 10	1.3 ± 0.0	0.02633 ± 0.00097	-9.287 ± 0.042	0.7551 ± 0.043	3.608 ± 0.26	0.4046 ± 0.015
C10G/G11U/U12A	1918 ± 14	0.97 ± 0.1	0.354 ± 0.11	-7.747 ± 0.0044	2.295 ± 0.012	49.43 ± 0.37	5.44 ± 1.7
ΔG11	1135 ± 26	1.1 ± 0.05	0.4326 ± 0.002	-8.055 ± 0.013	1.987 ± 0.018	29.26 ± 0.67	6.648 ± 0.031
C15.1G-C41.1C	821 ± 1	1.3 ± 0.0	0.4537 ± 0.017	-8.246 ± 0.0007	1.796 ± 0.011	21.16 ± 0.026	6.973 ± 0.27
G16U-C41G	34 ± 1	0.95 ± 0.05	1.519 ± 0.0034	-10.12 ± 0.017	-0.0777 ± 0.021	0.8763 ± 0.026	23.35 ± 0.052
C20.1C/A36.1C	737 ± 8	1.2 ± 0.3	0.6844 ± 0.14	-8.309 ± 0.0064	1.732 ± 0.013	18.99 ± 0.21	10.52 ± 2.2
A36C	137.5 ± 20	1.4 ± 0.1	2.214 ± 0.3	-9.297 ± 0.088	0.7445 ± 0.088	3.544 ± 0.53	34.03 ± 4.6
A36C/C37G	328 ± 17	1.6 ± 0.1	2.335 ± 0.005	-8.786 ± 0.03	1.256 ± 0.033	8.454 ± 0.44	35.88 ± 0.077
U9C/G11C/ΔC3-ΔG47	198.5 ± 3.5	1.2 ± 0.05	2.246 ± 0.25	-9.081 ± 0.01	0.9606 ± 0.015	5.116 ± 0.09	34.52 ± 3.8
ΔU9	123 ± 2	1.1 ± 0.1	2.4 ± 0.0028	-9.363 ± 0.0096	0.6789 ± 0.015	3.17 ± 0.052	36.89 ± 0.044
U9A	77.5 ± 5.5	0.95 ± 0.05	3.637 ± 0.42	-9.635 ± 0.042	0.4071 ± 0.043	1.997 ± 0.14	55.89 ± 6.4
ΔU12	1084 ± 14	1.1 ± 0.05	0.2301 ± 0.0032	-8.082 ± 0.0079	1.96 ± 0.014	27.95 ± 0.37	3.535 ± 0.048
U12.1U/G14C-C43G/C15G-G42C	ND	ND	ND	ND	ND	ND	ND
U12A	367.7 ± 5.4	1.3 ± 0.3	0.2673 ± 0.028	-8.719 ± 0.0087	1.323 ± 0.014	9.476 ± 0.14	4.108 ± 0.43
A7.1U/U12A	318.7 ± 24	1.3 ± 0.05	0.6661 ± 0.041	-8.803 ± 0.045	1.239 ± 0.046	8.213 ± 0.62	10.24 ± 0.63
ΔU25-ΔA32/G21.1A-C35.1U	30.5 ± 0.5	0.85 ± 0.05	2.922 ± 0.022	-10.18 ± 0.0096	-0.1416 ± 0.015	0.7861 ± 0.013	44.9 ± 0.33
ΔC15-ΔG42	233.5 ± 3.5	1.2 ± 0.05	0.06837 ± 0.0041	-8.986 ± 0.0088	1.056 ± 0.014	6.018 ± 0.09	1.051 ± 0.063
G14A-C43U/ΔC15-ΔG42	ND	ND	ND	ND	ND	ND	ND
G22A-C35U/C23U	21.5 ± 0.5	0.95 ± 0.1	2.259 ± 0.16	-10.39 ± 0.014	-0.3474 ± 0.018	0.5541 ± 0.013	34.71 ± 2.4
ΔC6/ΔA7	ND	ND	ND	ND	ND	ND	ND
ΔA7	103.5 ± 4.5	1 ± 0.0	3.381 ± 0.089	-9.464 ± 0.026	0.5774 ± 0.028	2.668 ± 0.12	51.96 ± 1.4
A7.1U	33 ± 1	1.1 ± 0.05	2.993 ± 0.01	-10.14 ± 0.018	-0.0953 ± 0.021	0.8505 ± 0.026	46 ± 0.16
A7.1U/C44U	44.5 ± 3.5	1.2 ± 0.0	3.176 ± 0.38	-9.961 ± 0.046	0.0807 ± 0.048	1.147 ± 0.09	48.81 ± 5.8
ΔA8	123.5 ± 2.5	1.1 ± 0.1	4.237 ± 0.12	-9.361 ± 0.012	0.6813 ± 0.017	3.183 ± 0.064	65.11 ± 1.8
ΔC6	131 ± 2	1.1 ± 0.0	3.679 ± 0.03	-9.326 ± 0.009	0.716 ± 0.015	3.376 ± 0.052	56.54 ± 0.46
C6U	19.5 ± 0.5	0.85 ± 0.05	2.781 ± 0.078	-10.45 ± 0.015	-0.4049 ± 0.019	0.5026 ± 0.013	42.73 ± 1.2
C44U	22.33 ± 2	0.97 ± 0.09	3.171 ± 0.57	-10.37 ± 0.054	-0.3251 ± 0.055	0.5755 ± 0.053	48.73 ± 8.8
P3bpswap	23.67 ± 0.94	1.1 ± 0.05	5.713 ± 0.051	-10.33 ± 0.023	-0.2908 ± 0.026	0.6101 ± 0.024	87.8 ± 0.79
P3bpswap-P1loop	20 ± 1	1.1 ± 0.0	7.758 ± 0.04	-10.43 ± 0.029	-0.39 ± 0.032	0.5155 ± 0.026	119.2 ± 0.61
Xray	22.5 ± 0.5	1.2 ± 0.0	7.426 ± 0.032	-10.36 ± 0.013	-0.3206 ± 0.017	0.5799 ± 0.013	114.1 ± 0.49
WT-P1loop	38.5 ± 1.5	1.1 ± 0.05	7.326 ± 0.045	-10.05 ± 0.023	-0.0046 ± 0.026	0.9923 ± 0.039	112.6 ± 0.7
T1p	31 ± 2	1.1 ± 0.05	5.899 ± 0.016	-10.17 ± 0.038	-0.1321 ± 0.04	0.799 ± 0.052	90.65 ± 0.24
T1	20.67 ± 4	1.3 ± 0.09	7.134 ± 0.014	-10.41 ± 0.11	-0.3706 ± 0.12	0.5327 ± 0.1	109.6 ± 0.21
G2.1A-G47.1U	39.5 ± 1.5	1 ± 0.1	4.603 ± 0.042	-10.03 ± 0.022	0.0105 ± 0.025	1.018 ± 0.039	70.74 ± 0.65
ΔP3	ND	ND	ND	ND	ND	ND	ND
Pepper-top	965 ± 9	1.8 ± 0.0	0.5523 ± 0.035	-8.151 ± 0.0055	1.891 ± 0.013	24.87 ± 0.23	8.488 ± 0.54
Pepper-bottom	ND	ND	ND	ND	ND	ND	ND

### Sheet: Mg²⁺  Binding Data
Construct Name	[Mg2+]1/2 (mM)	[Mg2+]1/2 N (sites)	[Mg2+]1/2 FImax (AU, 1x105)	ΔG [Mg2+]1/2 (kcal/mol)	ΔΔG [Mg2+]1/2 (kcal/mol)	[Mg2+]1/2 Fold Change (vs WT)	[Mg2+]1/2 Relative FImax (%)
WT	0.114 ± 0.009	2.9 ± 0.2	5.885 ± 0.065	-5.343 ± 0.046	0.0000 ± 0.066	1 ± 0.079	100 ± 1.1
ΔC10	9.099 ± 0.1	2.1 ± 0.05	0.07014 ± 0.0016	-2.765 ± 0.0065	2.577 ± 0.047	79.82 ± 0.88	1.192 ± 0.028
U17A	0.124 ± 0.004	3 ± 0.1	0.07304 ± 0.0052	-5.293 ± 0.019	0.0495 ± 0.05	1.088 ± 0.035	1.241 ± 0.088
U17G-G40A	4.763 ± 0.075	2.7 ± 0.2	0.5414 ± 0.0024	-3.146 ± 0.0093	2.196 ± 0.047	41.78 ± 0.66	9.2 ± 0.04
ΔU17-ΔG40	ND	ND	ND	ND	ND	ND	ND
U17.1U/G18A/G39U	28.57 ± 0.12	1.1 ± 0.1	0.397 ± 0.088	-2.092 ± 0.0024	3.251 ± 0.046	250.6 ± 1	6.746 ± 1.5
U17C-G40A/G18A	ND	ND	ND	ND	ND	ND	ND
G18U	ND	ND	ND	ND	ND	ND	ND
U19C	5.297 ± 0.016	1.7 ± 0.0	0.4488 ± 0.024	-3.084 ± 0.0018	2.259 ± 0.046	46.46 ± 0.14	7.625 ± 0.41
U19G	7.207 ± 0.027	2.6 ± 0.1	1.729 ± 0.062	-2.903 ± 0.0022	2.44 ± 0.046	63.22 ± 0.24	29.38 ± 1.1
U19A/U38A	0.529 ± 0.065	2.4 ± 0.1	0.04724 ± 0.00044	-4.44 ± 0.072	0.9031 ± 0.086	4.64 ± 0.57	0.8027 ± 0.0075
U19A/U38C	3.568 ± 0.015	1.9 ± 0.1	0.6389 ± 0.00037	-3.316 ± 0.0025	2.026 ± 0.046	31.3 ± 0.13	10.86 ± 0.0063
U38A/G40A	ND	ND	ND	ND	ND	ND	ND
G39.1G	ND	ND	ND	ND	ND	ND	ND
G39C	ND	ND	ND	ND	ND	ND	ND
G39U	6.101 ± 0.08	2.5 ± 0.05	0.06543 ± 0.0014	-3.001 ± 0.0077	2.342 ± 0.047	53.52 ± 0.7	1.112 ± 0.023
C20G/C37G	2.467 ± 0.015	1.9 ± 0.1	0.02439 ± 0.00089	-3.534 ± 0.0036	1.809 ± 0.047	21.64 ± 0.13	0.4144 ± 0.015
C10G/G11U/U12A	10.2 ± 0.1	2.8 ± 0.1	0.3875 ± 0.0011	-2.698 ± 0.006	2.645 ± 0.047	89.51 ± 0.91	6.584 ± 0.019
ΔG11	11.31 ± 0.051	2 ± 0.05	0.4885 ± 0.026	-2.637 ± 0.0027	2.705 ± 0.046	99.22 ± 0.45	8.301 ± 0.45
C15.1G-C41.1C	10.22 ± 0.021	2 ± 0.05	0.4605 ± 0.018	-2.697 ± 0.0012	2.646 ± 0.046	89.67 ± 0.18	7.824 ± 0.31
G16U-C41G	0.115 ± 0.004	2.9 ± 0.0	1.643 ± 0.0077	-5.338 ± 0.021	0.0051 ± 0.051	1.009 ± 0.035	27.92 ± 0.13
C20.1C/A36.1C	6.181 ± 0.1	2.7 ± 0.2	0.7617 ± 0.013	-2.993 ± 0.0096	2.35 ± 0.047	54.22 ± 0.89	12.94 ± 0.22
A36C	3.403 ± 0.059	1.8 ± 0.0	2.008 ± 0.0087	-3.344 ± 0.01	1.998 ± 0.048	29.85 ± 0.52	34.11 ± 0.15
A36C/C37G	4.928 ± 0.031	1.8 ± 0.05	2.459 ± 0.044	-3.126 ± 0.0037	2.216 ± 0.047	43.23 ± 0.27	41.79 ± 0.75
U9C/G11C/ΔC3-ΔG47	3.184 ± 0.061	1.8 ± 0.0	2.006 ± 0.025	-3.383 ± 0.011	1.959 ± 0.048	27.93 ± 0.54	34.09 ± 0.42
ΔU9	0.323 ± 0.002	2.9 ± 0.0	2.167 ± 0.035	-4.73 ± 0.0036	0.6128 ± 0.047	2.833 ± 0.018	36.83 ± 0.59
U9A	0.713 ± 0.006	2.2 ± 0.0	2.922 ± 0.069	-4.264 ± 0.005	1.079 ± 0.047	6.254 ± 0.053	49.65 ± 1.2
ΔU12	8.888 ± 0.053	2 ± 0.05	0.2405 ± 0.017	-2.779 ± 0.0035	2.563 ± 0.047	77.96 ± 0.46	4.086 ± 0.28
U12.1U/G14C-C43G/C15G-G42C	ND	ND	ND	ND	ND	ND	ND
U12A	3.118 ± 0.032	2 ± 0.2	0.2765 ± 0.011	-3.396 ± 0.006	1.947 ± 0.047	27.35 ± 0.28	4.698 ± 0.19
A7.1U/U12A	6.966 ± 0.56	2.1 ± 0.05	0.7981 ± 0.016	-2.923 ± 0.047	2.42 ± 0.066	61.11 ± 4.9	13.56 ± 0.27
ΔU25-ΔA32/G21.1A-C35.1U	0.094 ± 0.003	2.9 ± 0.1	2.593 ± 0.031	-5.456 ± 0.019	-0.1135 ± 0.05	0.8246 ± 0.026	44.06 ± 0.53
ΔC15-ΔG42	4.013 ± 0.02	2.1 ± 0.05	0.07549 ± 0.00051	-3.247 ± 0.0029	2.095 ± 0.046	35.2 ± 0.18	1.283 ± 0.0087
G14A-C43U/ΔC15-ΔG42	ND	ND	ND	ND	ND	ND	ND
G22A-C35U/C23U	0.093 ± 0.002	3 ± 0.1	1.972 ± 0.058	-5.463 ± 0.013	-0.1198 ± 0.048	0.8158 ± 0.018	33.5 ± 0.99
ΔC6/ΔA7	ND	ND	ND	ND	ND	ND	ND
ΔA7	0.326 ± 0.006	2.1 ± 0.05	3.272 ± 0.075	-4.724 ± 0.011	0.6183 ± 0.048	2.86 ± 0.053	55.6 ± 1.3
A7.1U	0.138 ± 0.005	3 ± 0.1	2.806 ± 0.014	-5.23 ± 0.021	0.1124 ± 0.051	1.211 ± 0.044	47.68 ± 0.23
A7.1U/C44U	0.09 ± 0.001	3 ± 0.1	3.305 ± 0.054	-5.482 ± 0.0065	-0.1391 ± 0.047	0.7895 ± 0.0088	56.16 ± 0.92
ΔA8	0.38 ± 0.004	2.1 ± 0.05	4.102 ± 0.02	-4.634 ± 0.0062	0.7085 ± 0.047	3.333 ± 0.035	69.7 ± 0.33
ΔC6	0.299 ± 0.003	2.9 ± 0.05	3.971 ± 0.096	-4.775 ± 0.0059	0.5674 ± 0.047	2.623 ± 0.026	67.48 ± 1.6
C6U	0.085 ± 0.001	3 ± 0.05	2.482 ± 0.0058	-5.516 ± 0.0069	-0.1727 ± 0.047	0.7456 ± 0.0088	42.18 ± 0.099
C44U	0.109 ± 0.007	3 ± 0.1	1.904 ± 0.015	-5.369 ± 0.038	-0.0264 ± 0.06	0.9561 ± 0.061	32.34 ± 0.26
P3bpswap	0.194 ± 0.019	2.9 ± 0.08	5.8 ± 0.24	-5.03 ± 0.058	0.3129 ± 0.074	1.702 ± 0.17	98.54 ± 4.1
P3bpswap-P1loop	0.155 ± 0.004	4 ± 0.05	7.101 ± 0.019	-5.162 ± 0.015	0.1808 ± 0.049	1.36 ± 0.035	120.7 ± 0.32
Xray	0.158 ± 0.001	3 ± 0.2	7.23 ± 0.058	-5.151 ± 0.0037	0.1921 ± 0.047	1.386 ± 0.0088	122.8 ± 0.98
WT-P1loop	0.136 ± 0.004	3.1 ± 0.1	7.255 ± 0.041	-5.239 ± 0.017	0.1038 ± 0.05	1.193 ± 0.035	123.3 ± 0.7
T1p	0.148 ± 0.007	2.9 ± 0.1	6.117 ± 0.089	-5.189 ± 0.028	0.1536 ± 0.054	1.298 ± 0.061	103.9 ± 1.5
T1	0.158 ± 0.001	3 ± 0.1	7.131 ± 0.05	-5.151 ± 0.0037	0.1921 ± 0.047	1.386 ± 0.0088	121.2 ± 0.85
G2.1A-G47.1U	0.124 ± 0.001	3 ± 0.05	4.307 ± 0.013	-5.293 ± 0.0047	0.0495 ± 0.047	1.088 ± 0.0088	73.18 ± 0.22
ΔP3	ND	ND	ND	ND	ND	ND	ND
Pepper-top	10.02 ± 0.02	1.1 ± 0.05	0.5182 ± 0.033	-2.709 ± 0.0012	2.634 ± 0.046	87.89 ± 0.18	8.804 ± 0.55
Pepper-bottom	ND	ND	ND	ND	ND	ND	ND
